# Assessing GPT-4 for cell type annotation in single-cell RNA-seq analysis

**DOI:** 10.1101/2023.04.16.537094

**Authors:** Wenpin Hou, Zhicheng Ji

## Abstract

Cell type annotation is an essential step in single-cell RNA-seq analysis. However, it is a time-consuming process that often requires expertise in collecting canonical marker genes and manually annotating cell types. Automated cell type annotation methods typically require the acquisition of high-quality reference datasets and the development of additional pipelines. We assessed the performance of GPT-4, a highly potent large language model, for cell type annotation, and demonstrated that it can automatically and accurately annotate cell types by utilizing marker gene information generated from standard single-cell RNA-seq analysis pipelines. Evaluated across hundreds of tissue types and cell types, GPT-4 generates cell type annotations exhibiting strong concordance with manual annotations and has the potential to considerably reduce the effort and expertise needed in cell type annotation. We also developed GPTCelltype, an open-source R software package to facilitate cell type annotation by GPT-4.
