## Supplementary Table 1 for "Assessing GPT-4 for cell type annotation in single-cell RNA-seq analysis"

### Sheet: Sheet1
Method	Paper	Language	Require_reference_expression	Require_reference_marker_genes	Built-in references provided by the software	Generally applicable reference available	Integrate with existing pipeline	Automatic	Website	Model
Garnett	Pliner HA et al. 2019	R	no	yes	4 human or mouse tissues	no	no	yes	https://cole-trapnell-lab.github.io/garnett/docs/	Generalized linear model
Moana	Wagner F et al. 2018	Python	yes	no	human PBMC	no	no	yes	https://github.com/yanailab/moana	SVM with a linear kernel
SCINA	Zhang Z et al. 2018	R	no	yes	3 immune cell types	no	no	yes	https://github.com/jcao89757/SCINA	Bimodal distribution for signature genes
Seurat	Stuart T et al. 2019	R	yes	no	human pancreatic islet	no	yes	yes	https://github.com/satijalab/seurat	data integration and k nearest neighbour
Harmony	Korsunsky I et al. 2019	R	yes	no	2 cell types	no	yes	yes	https://github.com/immunogenomics/harmony	data integration and k nearest neighbour
Scanpy	Wolf F et al. 2018	Python	yes	no	human PBMC and pancreas	no	yes	yes	https://scanpy.readthedocs.io/en/stable/index.html	data integration and k nearest neighbour
scVI	Lopez R et al. 2018	R	yes	no	mouse tabula muris	no	no	yes	https://github.com/scverse/scvi-tools	Deep Neural Network
CellAssign	Zhang AW et al. 2019	Python	no	yes	8 cell types from tumor microenvironment	no	no	yes	https://github.com/irrationone/cellassign	Negative binomial dispersion as RB function of the mean
Cell BLAST	Cao ZJ et al. 2020	Python	yes	no	human pancreatic islet	no	no	yes	https://cblast.readthedocs.io/en/latest/install.html	Neural Network-based Generative Model
ACTINN	Ma FY et al. 2019	Python	yes	no	NA	no	no	yes	https://github.com/mafeiyang/ACTINN	Deep Neural Network
LAmbDA	Johnson T et al. 2019	Python	yes	no	2 tissues	no	no	yes	https://github.com/tsteelejohnson91/LAmbDA	Random Forest
scmapcell	Kiselev V et al. 2018	R	yes	no	human embryo	no	no	yes	https://bioconductor.org/packages/release/bioc/html/scmap.html	k nearest neighbour
CHETAH	Kanter J et al. 2019	R	yes	no	head-neck tumor	no	no	yes	https://github.com/jdekanter/CHETAH	correlation based on gene expression
CaSTLe	Lieberman et al. 2018	R	yes	no	NA	no	no	yes	https://github.com/yuvallb/CaSTLe	Random Forest
SingleR	Aran D et al. 2019	R	yes	no	Human Primary Cell Atlas	yes	no	yes	https://bioconductor.org/packages/release/bioc/html/SingleR.html	correlation based on gene expression
scID	Boufea K et al. 2020	R	yes	no	E18 mouse brain	no	no	yes	https://batadalab.github.io/scID/	Linear Discriminant Analysis
singleCellNet	Tan Y et al. 2019	R	yes	no	4 human organs, mouse tabula muris, and mouse MCA	no	no	yes	https://github.com/pcahan1/singleCellNet/	Random Forest
ScType	Ianevski A et al. 2022	R	no	yes	126 cell types from 6 tissues	yes	no	yes	https://sctype.app/ , https://github.com/IanevskiAleksandr/sc-type/	Cell-type specificity score
DigitalCellSorter	Domanskyi S et al. 2019	Python	no	yes	human bone marrow	no	no	yes	https://github.com/sdomanskyi/DigitalCellSorter	Voting score based on markers
CIForm	Xu J et al. 2023	Python	yes	no	5 tissues, mouse tabula muris	no	no	yes	https://github.com/zhanglab-wbgcas/CIForm	Transformer
CellMarker2.0	Hu C et al. 2023	Web	no	no	429 human tissues, 1715 human cell types, 399 mouse tissues, and 1434 mouse cell types	yes	no	no	http://bio-bigdata.hrbmu.edu.cn/CellMarker/	Marker gene
GPTCelltype	This study	R	no	no	NA	NA	yes	yes	https://github.com/Winnie09/GPTCelltype	GPT-4 API
